# Structure and functional implications of WYL-domain-containing transcription factor PafBC involved in the mycobacterial DNA damage response

**DOI:** 10.1101/612655

**Authors:** Andreas U. Müller, Marc Leibundgut, Nenad Ban, Eilika Weber-Ban

## Abstract

In mycobacteria, transcriptional activator PafBC is responsible for upregulating the majority of genes induced by DNA damage. Understanding the mechanism of PafBC activation is impeded by a lack of structural information on this transcription factor that contains a widespread, but poorly understood WYL domain frequently encountered in bacterial transcription factors. Here, we determined the crystal structure of *Arthrobacter aurescens* PafBC. The protein consists of two modules, each harboring an N-terminal helix-turn-helix DNA binding domain followed by a central WYL and a C-terminal extension (WCX) domain. The WYL domains exhibit Sm-folds, while the WCX domains adopt ferredoxin-like folds, both characteristic for RNA binding proteins. Our results suggest a mechanism of regulation in which WYL domain-containing transcription factors may be activated by binding RNA molecules. Using an *in vivo* mutational screen in *Mycobacterium smegmatis*, we identify potential co-activator binding sites on PafBC.
