## Supplementary material for "Structure and functional implications of WYL-domain-containing transcription factor PafBC involved in the mycobacterial DNA damage response": Table S2

### Sheet: discarded
Entry	Length	Organism	superkingdom	taxonomic lineage
A0A062UU82	97	Candidatus Methanoperedens nitroreducens	Archaea	cellular organisms, Archaea, Euryarchaeota, Stenosarchaea group, Methanomicrobia, Methanosarcinales, Candidatus Methanoperedenaceae, Candidatus Methanoperedens, Candidatus Methanoperedens nitroreducens
A0A0N8PW31	105	Candidatus Bathyarchaeota archaeon BA1	Archaea	cellular organisms, Archaea, TACK group, Candidatus Bathyarchaeota, unclassified Candidatus Bathyarchaeota, Candidatus Bathyarchaeota archaeon BA1
A0A133U333	183	candidate divison MSBL1 archaeon SCGC-AAA259D14	Archaea	cellular organisms, Archaea, Euryarchaeota, unclassified Euryarchaeota, candidate division MSBL1, candidate divison MSBL1 archaeon SCGC-AAA259D14
A0A133U3E6	380	candidate divison MSBL1 archaeon SCGC-AAA259D14	Archaea	cellular organisms, Archaea, Euryarchaeota, unclassified Euryarchaeota, candidate division MSBL1, candidate divison MSBL1 archaeon SCGC-AAA259D14
A0A133U3V5	197	candidate divison MSBL1 archaeon SCGC-AAA259A05	Archaea	cellular organisms, Archaea, Euryarchaeota, unclassified Euryarchaeota, candidate division MSBL1, candidate divison MSBL1 archaeon SCGC-AAA259A05
A0A133U3Z0	79	candidate divison MSBL1 archaeon SCGC-AAA259D14	Archaea	cellular organisms, Archaea, Euryarchaeota, unclassified Euryarchaeota, candidate division MSBL1, candidate divison MSBL1 archaeon SCGC-AAA259D14
A0A133U4F8	162	candidate divison MSBL1 archaeon SCGC-AAA259B11	Archaea	cellular organisms, Archaea, Euryarchaeota, unclassified Euryarchaeota, candidate division MSBL1, candidate divison MSBL1 archaeon SCGC-AAA259B11
A0A133U4L7	488	candidate divison MSBL1 archaeon SCGC-AAA259D14	Archaea	cellular organisms, Archaea, Euryarchaeota, unclassified Euryarchaeota, candidate division MSBL1, candidate divison MSBL1 archaeon SCGC-AAA259D14
A0A133UA92	588	candidate divison MSBL1 archaeon SCGC-AAA259A05	Archaea	cellular organisms, Archaea, Euryarchaeota, unclassified Euryarchaeota, candidate division MSBL1, candidate divison MSBL1 archaeon SCGC-AAA259A05
A0A133UD46	345	candidate divison MSBL1 archaeon SCGC-AAA259E22	Archaea	cellular organisms, Archaea, Euryarchaeota, unclassified Euryarchaeota, candidate division MSBL1, candidate divison MSBL1 archaeon SCGC-AAA259E22
A0A133UDY3	98	candidate divison MSBL1 archaeon SCGC-AAA259E22	Archaea	cellular organisms, Archaea, Euryarchaeota, unclassified Euryarchaeota, candidate division MSBL1, candidate divison MSBL1 archaeon SCGC-AAA259E22
A0A133UER6	114	candidate divison MSBL1 archaeon SCGC-AAA259E17	Archaea	cellular organisms, Archaea, Euryarchaeota, unclassified Euryarchaeota, candidate division MSBL1, candidate divison MSBL1 archaeon SCGC-AAA259E17
A0A133UFS8	345	candidate divison MSBL1 archaeon SCGC-AAA259E22	Archaea	cellular organisms, Archaea, Euryarchaeota, unclassified Euryarchaeota, candidate division MSBL1, candidate divison MSBL1 archaeon SCGC-AAA259E22
A0A133UIU8	139	candidate divison MSBL1 archaeon SCGC-AAA259E19	Archaea	cellular organisms, Archaea, Euryarchaeota, unclassified Euryarchaeota, candidate division MSBL1, candidate divison MSBL1 archaeon SCGC-AAA259E19
A0A133UJ59	104	candidate divison MSBL1 archaeon SCGC-AAA259I07	Archaea	cellular organisms, Archaea, Euryarchaeota, unclassified Euryarchaeota, candidate division MSBL1, candidate divison MSBL1 archaeon SCGC-AAA259I07
A0A133UJA4	593	candidate divison MSBL1 archaeon SCGC-AAA259I07	Archaea	cellular organisms, Archaea, Euryarchaeota, unclassified Euryarchaeota, candidate division MSBL1, candidate divison MSBL1 archaeon SCGC-AAA259I07
A0A133UJJ7	70	candidate divison MSBL1 archaeon SCGC-AAA259I09	Archaea	cellular organisms, Archaea, Euryarchaeota, unclassified Euryarchaeota, candidate division MSBL1, candidate divison MSBL1 archaeon SCGC-AAA259I09
A0A133UJT5	610	candidate divison MSBL1 archaeon SCGC-AAA259I09	Archaea	cellular organisms, Archaea, Euryarchaeota, unclassified Euryarchaeota, candidate division MSBL1, candidate divison MSBL1 archaeon SCGC-AAA259I09
A0A133UK50	149	candidate divison MSBL1 archaeon SCGC-AAA259I09	Archaea	cellular organisms, Archaea, Euryarchaeota, unclassified Euryarchaeota, candidate division MSBL1, candidate divison MSBL1 archaeon SCGC-AAA259I09
A0A133UK87	76	candidate divison MSBL1 archaeon SCGC-AAA259E19	Archaea	cellular organisms, Archaea, Euryarchaeota, unclassified Euryarchaeota, candidate division MSBL1, candidate divison MSBL1 archaeon SCGC-AAA259E19
A0A133UKF5	269	candidate divison MSBL1 archaeon SCGC-AAA259I07	Archaea	cellular organisms, Archaea, Euryarchaeota, unclassified Euryarchaeota, candidate division MSBL1, candidate divison MSBL1 archaeon SCGC-AAA259I07
A0A133UM66	536	candidate divison MSBL1 archaeon SCGC-AAA259I07	Archaea	cellular organisms, Archaea, Euryarchaeota, unclassified Euryarchaeota, candidate division MSBL1, candidate divison MSBL1 archaeon SCGC-AAA259I07
A0A133UN85	280	candidate divison MSBL1 archaeon SCGC-AAA259I14	Archaea	cellular organisms, Archaea, Euryarchaeota, unclassified Euryarchaeota, candidate division MSBL1, candidate divison MSBL1 archaeon SCGC-AAA259I14
A0A133UP67	377	candidate divison MSBL1 archaeon SCGC-AAA259J03	Archaea	cellular organisms, Archaea, Euryarchaeota, unclassified Euryarchaeota, candidate division MSBL1, candidate divison MSBL1 archaeon SCGC-AAA259J03
A0A133UQ61	592	candidate divison MSBL1 archaeon SCGC-AAA259I09	Archaea	cellular organisms, Archaea, Euryarchaeota, unclassified Euryarchaeota, candidate division MSBL1, candidate divison MSBL1 archaeon SCGC-AAA259I09
A0A133UR06	403	candidate divison MSBL1 archaeon SCGC-AAA259I14	Archaea	cellular organisms, Archaea, Euryarchaeota, unclassified Euryarchaeota, candidate division MSBL1, candidate divison MSBL1 archaeon SCGC-AAA259I14
A0A133URB2	235	candidate divison MSBL1 archaeon SCGC-AAA259J03	Archaea	cellular organisms, Archaea, Euryarchaeota, unclassified Euryarchaeota, candidate division MSBL1, candidate divison MSBL1 archaeon SCGC-AAA259J03
A0A133USH0	232	candidate divison MSBL1 archaeon SCGC-AAA259J03	Archaea	cellular organisms, Archaea, Euryarchaeota, unclassified Euryarchaeota, candidate division MSBL1, candidate divison MSBL1 archaeon SCGC-AAA259J03
A0A133USL2	525	candidate divison MSBL1 archaeon SCGC-AAA259I14	Archaea	cellular organisms, Archaea, Euryarchaeota, unclassified Euryarchaeota, candidate division MSBL1, candidate divison MSBL1 archaeon SCGC-AAA259I14
A0A133USR1	610	candidate divison MSBL1 archaeon SCGC-AAA259I14	Archaea	cellular organisms, Archaea, Euryarchaeota, unclassified Euryarchaeota, candidate division MSBL1, candidate divison MSBL1 archaeon SCGC-AAA259I14
A0A133UT60	92	candidate divison MSBL1 archaeon SCGC-AAA259J03	Archaea	cellular organisms, Archaea, Euryarchaeota, unclassified Euryarchaeota, candidate division MSBL1, candidate divison MSBL1 archaeon SCGC-AAA259J03
A0A133UTC4	231	candidate divison MSBL1 archaeon SCGC-AAA259J03	Archaea	cellular organisms, Archaea, Euryarchaeota, unclassified Euryarchaeota, candidate division MSBL1, candidate divison MSBL1 archaeon SCGC-AAA259J03
A0A133UVE1	205	candidate divison MSBL1 archaeon SCGC-AAA259M10	Archaea	cellular organisms, Archaea, Euryarchaeota, unclassified Euryarchaeota, candidate division MSBL1, candidate divison MSBL1 archaeon SCGC-AAA259M10
A0A133UWL3	372	candidate divison MSBL1 archaeon SCGC-AAA259M10	Archaea	cellular organisms, Archaea, Euryarchaeota, unclassified Euryarchaeota, candidate division MSBL1, candidate divison MSBL1 archaeon SCGC-AAA259M10
A0A133UY23	593	candidate divison MSBL1 archaeon SCGC-AAA259M10	Archaea	cellular organisms, Archaea, Euryarchaeota, unclassified Euryarchaeota, candidate division MSBL1, candidate divison MSBL1 archaeon SCGC-AAA259M10
A0A133V0Q9	473	candidate divison MSBL1 archaeon SCGC-AAA261C02	Archaea	cellular organisms, Archaea, Euryarchaeota, unclassified Euryarchaeota, candidate division MSBL1, candidate divison MSBL1 archaeon SCGC-AAA261C02
A0A133V0R1	139	candidate divison MSBL1 archaeon SCGC-AAA259M10	Archaea	cellular organisms, Archaea, Euryarchaeota, unclassified Euryarchaeota, candidate division MSBL1, candidate divison MSBL1 archaeon SCGC-AAA259M10
A0A133V1X7	104	candidate divison MSBL1 archaeon SCGC-AAA261C02	Archaea	cellular organisms, Archaea, Euryarchaeota, unclassified Euryarchaeota, candidate division MSBL1, candidate divison MSBL1 archaeon SCGC-AAA261C02
A0A133V343	222	candidate divison MSBL1 archaeon SCGC-AAA259M10	Archaea	cellular organisms, Archaea, Euryarchaeota, unclassified Euryarchaeota, candidate division MSBL1, candidate divison MSBL1 archaeon SCGC-AAA259M10
A0A133V5V6	189	candidate divison MSBL1 archaeon SCGC-AAA259O05	Archaea	cellular organisms, Archaea, Euryarchaeota, unclassified Euryarchaeota, candidate division MSBL1, candidate divison MSBL1 archaeon SCGC-AAA259O05
A0A133V5Y1	578	candidate divison MSBL1 archaeon SCGC-AAA261F17	Archaea	cellular organisms, Archaea, Euryarchaeota, unclassified Euryarchaeota, candidate division MSBL1, candidate divison MSBL1 archaeon SCGC-AAA261F17
A0A133V5Y9	586	candidate divison MSBL1 archaeon SCGC-AAA261F17	Archaea	cellular organisms, Archaea, Euryarchaeota, unclassified Euryarchaeota, candidate division MSBL1, candidate divison MSBL1 archaeon SCGC-AAA261F17
A0A133V9D3	591	candidate divison MSBL1 archaeon SCGC-AAA261G05	Archaea	cellular organisms, Archaea, Euryarchaeota, unclassified Euryarchaeota, candidate division MSBL1, candidate divison MSBL1 archaeon SCGC-AAA261G05
A0A133VCI9	534	candidate divison MSBL1 archaeon SCGC-AAA382A03	Archaea	cellular organisms, Archaea, Euryarchaeota, unclassified Euryarchaeota, candidate division MSBL1, candidate divison MSBL1 archaeon SCGC-AAA382A03
A0A133VD25	95	candidate divison MSBL1 archaeon SCGC-AAA261O19	Archaea	cellular organisms, Archaea, Euryarchaeota, unclassified Euryarchaeota, candidate division MSBL1, candidate divison MSBL1 archaeon SCGC-AAA261O19
A0A133VFW8	588	candidate divison MSBL1 archaeon SCGC-AAA382A03	Archaea	cellular organisms, Archaea, Euryarchaeota, unclassified Euryarchaeota, candidate division MSBL1, candidate divison MSBL1 archaeon SCGC-AAA382A03
A0A133VH50	244	candidate divison MSBL1 archaeon SCGC-AAA382A13	Archaea	cellular organisms, Archaea, Euryarchaeota, unclassified Euryarchaeota, candidate division MSBL1, candidate divison MSBL1 archaeon SCGC-AAA382A13
A0A133VIL5	593	candidate divison MSBL1 archaeon SCGC-AAA382F02	Archaea	cellular organisms, Archaea, Euryarchaeota, unclassified Euryarchaeota, candidate division MSBL1, candidate divison MSBL1 archaeon SCGC-AAA382F02
A0A133VJ14	122	candidate divison MSBL1 archaeon SCGC-AAA382F02	Archaea	cellular organisms, Archaea, Euryarchaeota, unclassified Euryarchaeota, candidate division MSBL1, candidate divison MSBL1 archaeon SCGC-AAA382F02
A0A133VK42	167	candidate divison MSBL1 archaeon SCGC-AAA382A20	Archaea	cellular organisms, Archaea, Euryarchaeota, unclassified Euryarchaeota, candidate division MSBL1, candidate divison MSBL1 archaeon SCGC-AAA382A20
A0A133VMQ4	588	candidate divison MSBL1 archaeon SCGC-AAA382A20	Archaea	cellular organisms, Archaea, Euryarchaeota, unclassified Euryarchaeota, candidate division MSBL1, candidate divison MSBL1 archaeon SCGC-AAA382A20
A0A150IPY3	211	Arc I group archaeon U1lsi0528_Bin089	Archaea	cellular organisms, Archaea, Euryarchaeota, Stenosarchaea group, Methanomicrobia, unclassified Methanomicrobia, Arc I group, Arc I group archaeon U1lsi0528_Bin089
A0A150J080	682	Arc I group archaeon BMIXfssc0709_Meth_Bin006	Archaea	cellular organisms, Archaea, Euryarchaeota, Stenosarchaea group, Methanomicrobia, unclassified Methanomicrobia, Arc I group, Arc I group archaeon BMIXfssc0709_Meth_Bin006
A0A150J455	681	Arc I group archaeon U1lsi0528_Bin089	Archaea	cellular organisms, Archaea, Euryarchaeota, Stenosarchaea group, Methanomicrobia, unclassified Methanomicrobia, Arc I group, Arc I group archaeon U1lsi0528_Bin089
A0A150J718	682	Arc I group archaeon U1lsi0528_Bin055	Archaea	cellular organisms, Archaea, Euryarchaeota, Stenosarchaea group, Methanomicrobia, unclassified Methanomicrobia, Arc I group, Arc I group archaeon U1lsi0528_Bin055
A0A151FC08	97	Theionarchaea archaeon DG-70	Archaea	cellular organisms, Archaea, Euryarchaeota, Theionarchaea, unclassified Theionarchaea, Theionarchaea archaeon DG-70
A0A1D2WAU9	97	Methanobacterium sp. A39	Archaea	cellular organisms, Archaea, Euryarchaeota, Methanomada group, Methanobacteria, Methanobacteriales, Methanobacteriaceae, Methanobacterium, Methanobacterium sp. A39
A0A1H9MVI1	112	Natrinema salaciae	Archaea	cellular organisms, Archaea, Euryarchaeota, Stenosarchaea group, Halobacteria, Natrialbales, Natrialbaceae, Natrinema, Natrinema salaciae
A0A1J4RNN6	520	Candidatus Aenigmarchaeota archaeon CG1_02_38_14	Archaea	cellular organisms, Archaea, DPANN group, Candidatus Aenigmarchaeota, unclassified Aenigmarchaeota, Candidatus Aenigmarchaeota archaeon CG1_02_38_14
A0A1J4UR86	71	Candidatus Micrarchaeota archaeon CG1_02_55_41	Archaea	cellular organisms, Archaea, DPANN group, Candidatus Micrarchaeota, unclassified Candidatus Micrarchaeota, Candidatus Micrarchaeota archaeon CG1_02_55_41
A0A1J4UV99	84	Candidatus Micrarchaeota archaeon CG1_02_60_51	Archaea	cellular organisms, Archaea, DPANN group, Candidatus Micrarchaeota, unclassified Candidatus Micrarchaeota, Candidatus Micrarchaeota archaeon CG1_02_60_51
A0A1J5JH02	619	Candidatus Altiarchaeum sp. CG2_30_32_3053	Archaea	cellular organisms, Archaea, Euryarchaeota, unclassified Euryarchaeota, Candidatus Altiarchaeales, Candidatus Altiarchaeum, Candidatus Altiarchaeum sp. CG2_30_32_3053
A0A2H1FF32	245	Nitrosotalea sp. CS	Archaea	cellular organisms, Archaea, TACK group, Thaumarchaeota, unclassified Thaumarchaeota, Candidatus Nitrosotalea, Nitrosotalea sp. CS
L0JS64	112	Natrinema pellirubrum (strain DSM 15624 / CIP 106293 / JCM 10476 / NCIMB 786 / 157)	Archaea	cellular organisms, Archaea, Euryarchaeota, Stenosarchaea group, Halobacteria, Natrialbales, Natrialbaceae, Natrinema, Natrinema pellirubrum, Natrinema pellirubrum (strain DSM 15624 / CIP 106293 / JCM 10476 / NCIMB 786 / 157)
Q18DE5	344	Haloquadratum walsbyi (strain DSM 16790 / HBSQ001)	Archaea	cellular organisms, Archaea, Euryarchaeota, Stenosarchaea group, Halobacteria, Haloferacales, Haloferacaceae, Haloquadratum, Haloquadratum walsbyi, Haloquadratum walsbyi (strain DSM 16790 / HBSQ001)
A0A072TDA2	339	Medicago truncatula (Barrel medic) (Medicago tribuloides)	Eukaryota	cellular organisms, Eukaryota, Viridiplantae, Streptophyta, Streptophytina, Embryophyta, Tracheophyta, Euphyllophyta, Spermatophyta, Magnoliophyta, Mesangiospermae, eudicotyledons, Gunneridae, Pentapetalae, rosids, fabids, Fabales, Fabaceae, Papilionoideae, 50 kb inversion clade, NPAAA clade, Hologalegina, IRL clade, Trifolieae, Medicago (medics), Medicago truncatula (Barrel medic) (Medicago trib…
A0A077ZCN2	297	Trichuris trichiura (Whipworm) (Trichocephalus trichiurus)	Eukaryota	cellular organisms, Eukaryota, Opisthokonta, Metazoa, Eumetazoa, Bilateria, Protostomia, Ecdysozoa, Nematoda (roundworms), Enoplea, Dorylaimia, Trichinellida, Trichuridae, Trichuris, Trichuris trichiura (Whipworm) (Trichocephalus trichiurus)
A0A0A2VCN0	231	Beauveria bassiana D1-5	Eukaryota	cellular organisms, Eukaryota, Opisthokonta, Fungi, Dikarya, Ascomycota, saccharomyceta, Pezizomycotina, leotiomyceta, sordariomyceta, Sordariomycetes, Hypocreomycetidae, Hypocreales, Cordycipitaceae, Beauveria, Beauveria bassiana (White muscardine disease fungus) (Tritirachium shiotae), Beauveria bassiana D1-5
A0A0A2VUD7	299	Beauveria bassiana D1-5	Eukaryota	cellular organisms, Eukaryota, Opisthokonta, Fungi, Dikarya, Ascomycota, saccharomyceta, Pezizomycotina, leotiomyceta, sordariomyceta, Sordariomycetes, Hypocreomycetidae, Hypocreales, Cordycipitaceae, Beauveria, Beauveria bassiana (White muscardine disease fungus) (Tritirachium shiotae), Beauveria bassiana D1-5
A0A163L9M7	774	Didymella rabiei (Chickpea ascochyta blight fungus) (Mycosphaerella rabiei)	Eukaryota	cellular organisms, Eukaryota, Opisthokonta, Fungi, Dikarya, Ascomycota, saccharomyceta, Pezizomycotina, leotiomyceta, dothideomyceta, Dothideomycetes, Pleosporomycetidae, Pleosporales, Pleosporineae, Didymellaceae, Ascochyta, Didymella rabiei (Chickpea ascochyta blight fungus) (Mycosphaerella rabiei)
A0A177T5P8	350	Tilletia controversa (dwarf bunt fungus)	Eukaryota	cellular organisms, Eukaryota, Opisthokonta, Fungi, Dikarya, Basidiomycota, Ustilaginomycotina, Exobasidiomycetes, Tilletiales, Tilletiaceae (bunts), Tilletia, Tilletia controversa (dwarf bunt fungus)
B9T8U3	289	Ricinus communis (Castor bean)	Eukaryota	cellular organisms, Eukaryota, Viridiplantae, Streptophyta, Streptophytina, Embryophyta, Tracheophyta, Euphyllophyta, Spermatophyta, Magnoliophyta, Mesangiospermae, eudicotyledons, Gunneridae, Pentapetalae, rosids, fabids, Malpighiales, Euphorbiaceae, Acalyphoideae, Acalypheae, Ricinus, Ricinus communis (Castor bean)
A0A0R6PH67	296	Moraxella phage Mcat5	Viruses	Viruses, dsDNA viruses, no RNA stage, Caudovirales, Siphoviridae (phages with long non-contractile tails), unclassified Siphoviridae, Moraxella phage Mcat5
A0A1B0RXM1	190	Streptococcus phage phiSC070807	Viruses	Viruses, dsDNA viruses, no RNA stage, Caudovirales, unclassified Caudovirales, Streptococcus phage phiSC070807
A0A2H5BPX9	76	Vibrio phage Vp_R1	Viruses	Viruses, dsDNA viruses, no RNA stage, Caudovirales, Podoviridae (phages with short tails), unclassified Podoviridae, Vibrio phage Vp_R1
A7KV62	166	Bacillus phage 0305phi8-36	Viruses	Viruses, dsDNA viruses, no RNA stage, Caudovirales, Myoviridae (phages with contractile tails), unclassified Myoviridae, Bacillus phage 0305phi8-36
E4ZFP5	121	Streptococcus phage phi-SsUD.1	Viruses	Viruses, dsDNA viruses, no RNA stage, Caudovirales, unclassified Caudovirales, Streptococcus phage phi-SsUD.1
G3MA37	203	Bacillus virus G	Viruses	Viruses, dsDNA viruses, no RNA stage, Caudovirales, Myoviridae (phages with contractile tails), unassigned Myoviridae, Bacillus virus G
J9SV65	99	Escherichia phage ECBP2	Viruses	Viruses, dsDNA viruses, no RNA stage, Caudovirales, Podoviridae (phages with short tails), Phieco32virus, Escherichia virus ECB2, Escherichia phage ECBP2
K4FBB8	75	Cronobacter phage vB_CsaP_GAP52	Viruses	Viruses, dsDNA viruses, no RNA stage, Caudovirales, Podoviridae (phages with short tails), unclassified Podoviridae, Cronobacter phage vB_CsaP_GAP52
W6B208	84	Escherichia phage KBNP1711	Viruses	Viruses, dsDNA viruses, no RNA stage, Caudovirales, Podoviridae (phages with short tails), Phieco32virus, Escherichia virus Septima11, Escherichia phage KBNP1711
